# Genetic adaptations to SIV across chimpanzee populations

**DOI:** 10.1101/2022.05.24.491624

**Authors:** Harvinder Pawar, Harrison J. Ostridge, Joshua M. Schmidt, Aida M. Andrés

## Abstract

Central and eastern chimpanzees are infected with Simian Immunodeficiency Virus (SIV) in the wild, typically without developing acute immunodeficiency. Yet the recent zoonotic transmission of chimpanzee SIV to humans, which were naïve to the virus, gave rise to the Human Immunodeficiency Virus (HIV), which causes AIDS and is responsible for one of the deadliest pandemics in human history. Chimpanzees have been infected with SIV for tens of thousands of years and have likely evolved to reduce its pathogenicity, becoming semi-natural hosts that largely tolerate the virus. In support of this view, central and eastern chimpanzees show evidence of positive selection in genes involved in SIV/HIV cell entry and immune response to SIV, respectively. We hypothesise that the population first infected by SIV would have experienced the strongest selective pressure to control the lethal potential of zoonotic SIV, and that population genetics will reveal those first critical adaptations. With that aim we used population genomics to investigate signatures of positive selection in the common ancestor of central-eastern chimpanzees. The genes with signatures of positive selection in the ancestral population are significantly enriched in SIV-related genes, especially those involved in the immune response to SIV and those encoding for host genes that physically interact with SIV/HIV (VIPs). This supports a scenario where SIV first infected the central-eastern ancestor and where this population was under strong pressure to adapt to zoonotic SIV. Interestingly, integrating these genes with candidates of positive selection in the two infected subspecies reveals novel patterns of adaptation to SIV. Specifically, we observe evidence of positive selection in numerous steps of the biological pathway responsible for T-helper cell differentiation, including *CD4* and multiple genes that SIV/HIV use to infect and control host cells. This pathway is active only in CD4+ cells which SIV/HIV infects, and it plays a crucial role in shaping the immune response so it can efficiently control the virus. Our results confirm the importance of SIV as a selective factor, identify specific genetic changes that may have allowed our closest living relatives to reduce SIV’s pathogenicity, and demonstrate the potential of population genomics to reveal the evolutionary mechanisms used by naïve hosts to reduce the pathogenicity of zoonotic pathogens.

**Author Summary:** Chimpanzees are at the origin of HIV-1, a virus that generates an incurable disease and that generated a pandemic that has claimed 35 million lives. Chimpanzees have evolved to control the pathogenicity of the virus, which does not typically develop into AIDS in the same way as in humans. Identifying the genetic adaptations responsible for this process provides critical knowledge about SIV and HIV. Our analysis of chimpanzee genetic adaptations identified specific genes and molecular pathways involved in adaptation to SIV, providing important insights into the mechanisms that likely allowed our closest living relatives to control SIV/HIV. Further, we establish SIV as a strong and recurrent selective pressure in central and eastern chimpanzees, two important subspecies of large mammals that are currently endangered.
