## Supplementary tables of gene set enrichment results for "Genetic adaptations to SIV across chimpanzee populations"

### Sheet: index
Index
gowinda_anc_siv: (figure 3) expected number of genes, observed number of genes, p-value, FDR from gowinda - testing enrichment in SIV response, SIV coexpression and VIP categories for each of the 3 tails of the central-eastern ancestor (0.5%, 0.1%, 0.05% candidate windows)
gowinda_anc_go: (figure s4) expected number of genes, observed number of genes, p-value, FDR from gowinda - testing enrichment in GO categories for each of the 3 tails of the central-eastern ancestor (0.5%, 0.1%, 0.05%
gowinda_combine_siv: (figure S6) expected number of genes, observed number of genes, p-value, FDR from gowinda - testing enrichment in SIV response, coexpression, VIP, GO categories, combining populations
gowinda_combine_kegg: (figure S8) expected number of genes, observed number of genes, p-value, FDR from gowinda - testing enrichment in KEGG categories, combining populations
set_perm_combinebranches: (figures S7 & S9) p-value from set_perm and BH FDR (corrected for number of populations tested) - testing enrichment in SIV response, SIV coexpression, VIP and KEGG categories
Note - only significant categories are given

### Sheet: gowinda_anc_siv
Gene_set	Category	expected	observed	p-value	FDR	expected	observed	p-value	FDR	expected	observed	p-value	FDR
		anc_0.5%	anc_0.5%	anc_0.5%	anc_0.5%	anc_0.1%	anc_0.1%	anc_0.1%	anc_0.1%	anc_0.05%	anc_0.05%	anc_0.05%	anc_0.05%
siv_responsive	['siv_responsive']	93.171	102	0.16036	0.1747	22.638	29	0.09252	0.1069	11.815	18	0.04346	0.05754
siv_modules	['green']	2.686	9	0.0012	0.02024	0.62	2	0.12806	0.39548	0.322	1	0.27452	0.952372
siv_modules	['magenta']	4.802	8	0.10182	0.320507	1.129	6	0.00086	0.01054	0.587	3	0.02052	0.16857
vip	merged_IAV	37.353	63	2e-05	0.00036	8.811	22	0.0001	0.00099	4.568	14	0.00014	0.00112
vip	merged_HIV	35.034	54	0.00046	0.00541	8.345	20	0.00014	0.00099	4.323	11	0.00398	0.0185467
vip	merged_HCMV	1.795	6	0.00622	0.044544	0.424	2	0.0667	0.132092	0.218	1	0.1971	0.275641
vip	ev71	0.44	3	0.00746	0.044544	0.102	1	0.09766	0.1798	na	na	na	na
vip	merged_DENV	3.037	8	0.00852	0.044544	0.704	2	0.15662	0.201904	0.363	2	0.0506	0.132269
vip	merged_EBOV	1.797	5	0.03064	0.085918	0.412	4	0.00054	0.0039	0.213	4	2e-05	0.00028
vip	merged_ADV	8.534	11	0.22618	0.324447	2.01	8	0.00076	0.003915	1.034	4	0.01944	0.0642233
vip	merged_HSV	10.397	17	0.02592	0.085918	2.483	7	0.01064	0.035472	1.291	4	0.0397	0.12955
vip	hiv1	15.95	19	0.23794	0.324447	3.828	9	0.0146	0.0379967	1.985	3	0.31904	0.357247
vip	asfv	0.089	1	0.08588	0.151427	0.019	1	0.01902	0.04504	0.01	1	0.01022	0.030585

### Sheet: gowinda_anc_go
Type	Category	expected	observed	p-value	FDR	expected	observed	p-value	FDR	expected	observed	p-value	FDR
		anc_0.5%	anc_0.5%	anc_0.5%	anc_0.5%	anc_0.1%	anc_0.1%	anc_0.1%	anc_0.1%	anc_0.05%	anc_0.05%	anc_0.05%	anc_0.05%
Cellular Component	retromer, cargo-selective complex	0.039	2	0.00052	0.0549167	0.009	2	6e-05	0.024632	0.005	2	2e-05	0.03668
Cellular Component	MCM complex	0.257	4	2e-05	0.0051	0.06	1	0.059	0.69087	na	na	na	na
Cellular Component	nucleoplasm	122.967	174	2e-05	0.0051	30.03	49	0.00028	0.058076	15.35	26	0.0037	0.333075
Cellular Component	nucleus	241.139	312	2e-05	0.0051	60.128	84	0.00012	0.031365	30.94	41	0.0197	0.598152
Cellular Component	I-kappaB/NF-kappaB complex	0.124	3	8e-05	0.0171091	0.029	1	0.02848	0.569522	0.015	1	0.01456	0.563914
Cellular Component	RNA polymerase III complex localization to nucleus	0.019	2	0.00016	0.02352	0.004	1	0.0042	0.386681	0.002	1	0.00228	0.277537
Cellular Component	Cul3-RING ubiquitin ligase complex	2.388	9	0.0003	0.03526	0.577	1	0.44484	1	0.294	1	0.25804	1
Cellular Component	protein complex involved in cell adhesion	0.054	2	0.00064	0.0549167	0.013	2	4e-05	0.024632	na	na	na	na
Biological Process	positive regulation by host of viral transcription	0.435	5	2e-05	0.0051	0.101	1	0.09684	0.825535	na	na	na	na
Biological Process	translation	6.811	23	2e-05	0.0051	1.615	5	0.02202	0.542591	0.817	2	0.1981	1
Biological Process	positive regulation of G2/M transition of mitotic cell	1.009	6	0.0001	0.0198267	0.248	1	0.22478	1	na	na	na	na
Biological Process	covalent chromatin modification	14.046	28	0.00014	0.0208529	3.465	7	0.05652	0.68564	1.773	4	0.09932	0.91893
Biological Process	DNA replication	5.819	16	0.00012	0.0208529	1.376	8	4e-05	0.024632	0.698	3	0.0321	0.698363
Biological Process	protein transport	31.479	50	0.00016	0.02352	7.896	14	0.02466	0.556542	4.065	9	0.0189	0.598152
Molecular Function	aldehyde dehydrogenase [NAD(P)+] activity	0.072	3	2e-05	0.0051	0.016	2	0.0001	0.031365	0.008	1	0.00752	0.379659
Molecular Function	pre-miRNA binding	0.069	3	2e-05	0.0051	0.016	1	0.01552	0.521605	na	na	na	na
Molecular Function	protein binding	393.537	453	2e-05	0.0051	97.784	116	0.00504	0.403195	50.282	60	0.03266	0.704432
Molecular Function	RNA binding	47.408	78	2e-05	0.0051	11.622	27	0.00012	0.031365	5.978	12	0.01402	0.557217
Molecular Function	DNA binding	75.094	106	6e-05	0.013908	18.312	27	0.02578	0.556542	9.353	16	0.02284	0.611858
Molecular Function	RNA polymerase II complex import to nucleus	0.019	2	0.00016	0.02352	0.004	1	0.0042	0.386681	0.002	1	0.00228	0.277537
Molecular Function	protein complex binding	10.659	23	0.00018	0.0250667	2.607	5	0.118	0.884303	1.33	2	0.38554	1
Molecular Function	GTPase activity	7.448	18	0.00028	0.0343821	1.803	4	0.1044	0.846285	0.919	2	0.23434	1
Molecular Function	protein tag	0.033	2	0.0004	0.0484305	na	na	na	na	na	na	na	na
Molecular Function	morphogen activity	0.056	2	0.00132	0.0757461	0.012	2	6e-05	0.024632	0.006	1	0.00646	0.365283
Molecular Function	poly(A) binding	0.358	3	0.00274	0.112272	0.086	3	6e-05	0.024632	0.045	1	0.044	0.747988

### Sheet: gowinda_combine_siv
Combine branches - test for enrichment using gowinda
Category	A+C	A+C	A+C	A+C	A+C	A+E	A+E	A+E	A+E	A+E	A+C+E	A+C+E	A+C+E	A+C+E	A+C+E
	expected	observed	p-value	FDR	BH FDR	expected	observed	p-value	FDR	BH FDR	expected	observed	p-value	FDR	BH FDR
SIV responsive	199.559	215	0.11506	0.16092	0.16092	197.798	216	0.07748	0.11386	0.16092	283.449	298	0.16584	0.2097	0.16092
SIV coexpression: magenta	10.946	14	0.20122	0.966456	0.966456	10.83	20	0.00462	0.09866	0.28965	15.603	25	0.00948	0.1931	0.28965
VIP: merged_HIV	78.443	99	0.00894	0.12369	0.185535	77.784	99	0.00662	0.11277	0.185535	111.764	133	0.01616	0.270053	0.270053
VIP: polyomavirus	0.842	4	0.00724	0.12369	0.37107	0.822	3	0.043	0.41907	0.41907	1.187	4	0.02156	0.270053	0.40508
VIP: BLV	0.912	3	0.05444	0.515572	0.515572	0.916	4	0.00838	0.11277	0.33831	1.305	4	0.02868	0.270053	0.40508
GO: peptidyl-serine phosphorylation	12.281	30	2e-05	0.0337	0.1011	12.2	24	0.00096	0.525729	0.525729	17.545	32	0.00038	0.319495	0.479243
GO: protein serine/threonine kinase activity	35.722	60	4e-05	0.0337	0.1011	35.456	46	0.03922	0.797464	0.797464	50.922	69	0.00492	0.622013	0.797464
GO: peptidyl-threonine phosphorylation	5.638	17	4e-05	0.0337	0.1011	5.587	11	0.02094	0.729723	0.729723	8.038	18	0.0007	0.356053	0.53408
GO: protein kinase activity	45.599	70	0.00016	0.111985	0.335955	45.226	55	0.07252	0.867989	0.867989	65.018	82	0.01456	0.796674	0.867989

### Sheet: gowinda_combine_kegg
Combine branches - test for enrichment using gowinda
Category		A	A	A	A	A	A+C+E	A+C+E	A+C+E	A+C+E	A+C+E
		expected	observed	p-value	FDR	BH FDR	expected	observed	p-value	FDR	BH FDR
KEGG: Primary immunodeficiency		1.42	2	0.41944	0.950015	0.950015	3.961	9	0.01272	0.508669	0.950015
KEGG: TGF-beta signaling pathway		3.49	8	0.0236	0.583918	0.583918	10.399	18	0.01222	0.508669	0.583918
KEGG: Th1 and Th2 cell differentiation		3.709	5	0.31218	0.950015	0.950015	10.598	22	0.00056	0.12776	0.25552
KEGG: Amino sugar and nucleotide sugar metabolism		2.227	1	0.89842	1	1	6.432	11	0.04774	0.600567	1
KEGG: Lysine degradation		2.557	9	0.00098	0.20642	0.41284	7.12	13	0.01958	0.516041	0.516041
KEGG: Toll-like receptor signaling		0.636	4	0.00262	0.251593	0.503187	1.709	5	0.01984	0.516041	0.516041
KEGG: BMP signaling		0.839	3	0.04674	0.687444	0.687444	2.631	7	0.00888	0.508669	0.687444
KEGG: Measles		5.464	13	0.0035	0.251593	0.503187	15.889	25	0.013	0.508669	0.508669
KEGG: Intestinal immune network for IgA production		2.033	5	0.05076	0.687444	0.687444	5.565	12	0.00726	0.508669	0.687444
KEGG: T cell receptor signaling pathway		4.523	10	0.0149	0.556411	0.556411	13.03	23	0.00382	0.508669	0.556411

### Sheet: set_perm_combinebranches
Combine branches - test for enrichment using set_perm
Significant enrichments after correcting for number of lineages
SIV/VIPs
	C	C	E	E	A	A	A+C	A+C	A+E	A+E	A+C+E	A+C+E
	p-value	BH FDR	p-value	BH FDR	p-value	BH FDR	p-value	BH FDR	p-value	BH FDR	p-value	BH FDR
SIV responsive	0.283387	0.28338	0.02303	0.04604	0.154118	0.184932	0.124029	0.184932	0.01455	0.04604	0.01678	0.04604
SIV coexpression:green	0.164358	0.998245	0.066149	0.360258	0.00113	0.03426	0.00124	0.03849	0.00041	0.02241	0.00039	0.02241
VIP: HIV	0.426686	1	0.0005	0.01629	0.00077	0.0151	0.00713	0.076116	1e-05	5.4e-05	3e-05	0.00159
VIP: IAV	0.779132	1	0.03984	0.346892	3e-05	0.00105	0.00407	0.095145	1e-05	5.4e-05	0.00061	0.01815
VIP: DENV	0.215068	0.923095	0.03459	0.346892	0.00785	0.095145	0.00778	0.095145	0.00102	0.02742	0.00083	0.02742
KEGG:
	C	C	E	E	A	A	A+C	A+C	A+E	A+E	A+C+E	A+C+E
	p-value	BH FDR	p-value	BH FDR	p-value	BH FDR	p-value	BH FDR	p-value	BH FDR	p-value	BH FDR
Th1 and Th2 cell differentiation	0.01706	0.225769	0.00108	0.225769	0.04124	0.225769	0.00227	0.167056	0.00024	0.07374	2e-05	0.0138
Primary immunodeficiency	3e-05	0.0069	0.145259	0.759868	0.151218	0.550937	4e-05	0.01236	0.0454	0.440833	3e-05	0.0069
Epstein-Barr virus infection	0.0187	0.244155	0.00255	0.244155	0.0278	0.244155	0.00182	0.16612	0.0003	0.07374	3e-05	0.0138
Leishmaniasis	0.00023	0.041109	0.03085	0.649286	0.114959	0.440592	0.00034	0.07096	0.01055	0.32131	6e-05	0.016848
Chromosome and associated proteins	0.630314	0.836255	0.110709	0.813246	3e-05	0.02184	0.00338	0.145764	8e-05	0.04317	0.00146	0.076556
